# A behavioral screen for mediators of age-dependent TDP-43 neurodegeneration identifies SF2/SRSF1 among a group of potent suppressors in both neurons and glia

**DOI:** 10.1101/2021.05.12.443894

**Authors:** Jorge Azpurua, Enas Gad El-Karim, Marvel Tranquille, Josh Dubnau

**Affiliations:** Department of Anesthesiology, Stony Brook School of Medicine, NY 11794, USA; Department of Physiology and Biophysics, M.S. Program, Stony Brook School of Medicine, NY 11794, USA; Department of Neurobiology and Behavior, Stony Brook University, NY 11794, USA

## Abstract

Cytoplasmic aggregation of Tar-DNA/RNA binding protein 43 (TDP-43) occurs in 97 percent of amyotrophic lateral sclerosis (ALS), about 40 percent of frontotemporal dementia (FTD) and in many cases of Alzheimer’s disease (AD). Cytoplasmic TDP-43 inclusions are seen in both sporadic and familial forms of these disorders, including those cases that are caused by repeat expansion mutations in the *C9orf72* gene. To identify downstream mediators of TDP-43 toxicity, we expressed human TDP-43 in a subset of *Drosophila* motor neurons. Such expression causes age-dependent deficits in negative geotaxis behavior. Using this behavioral readout of locomotion, we conducted an shRNA suppressor screen and identified 32 transcripts whose knockdown was sufficient to ameliorate the neurological phenotype. The majority of these suppressors also substantially suppressed the negative effects on lifespan seen with glial TDP-43 expression. In addition to identification of a number of genes whose roles in neurodegeneration were not previously known, our screen also yielded genes involved in chromatin regulation and nuclear/import export-pathways that were previously identified in the context of cell based or neurodevelopmental suppressor screens. A notable example is *SF2*, a conserved orthologue of mammalian *SRSF1*, an RNA binding protein with roles in splicing and nuclear export. Our identification *SF2/SRSF1* as a potent suppressor of both neuronal and glial TDP-43 toxicity also provides a convergence with *C9orf72* expansion repeat mediated neurodegeneration, where this gene also acts as a downstream mediator.

**Author Summary:** Loss of nuclear function of TDP-43 and its mislocalization into cytoplasmic inclusions are central features to a suite of neurodegenerative disorders. We screened 2700 *Drosophila* genes to identify downstream mediators that suppress an age-dependent motor dysfunction phenotype when they are knocked down by RNA interference. We identified both previously implicated pathways and several novel genes whose knock down is sufficient to dramatically and robustly rescue TDP-43 toxicity both in neuronal and glial contexts. Notably, we report that *SF2/SRSF1*, which was previously reported as a suppressor of *C9orf72* hexanucleotide expansion repeat toxicity, also is a potent suppressor of TDP-43 mediated neurodegeneration.
