## Supplemental Table 1 for "A behavioral screen for mediators of age-dependent TDP-43 neurodegeneration identifies SF2/SRSF1 among a group of potent suppressors in both neurons and glia"

### Sheet: Negative Replication Analysis
Bloomington shRNA Line	Gene(s) Targeted	Cross 1 Geotaxis	Cross 2 Geotaxis
32843	CG7787	0	0			Initial Screen	Retest	Acceptable Category Shift		False Positives
32891	Jarid2	0.222222	N/A			N/A 1st Time	N/A Both	N/A → 0%	N/A → Under 35%	N/A → Rescue
32892	Hmt4-20	N/A	0			60	32	23	4	1
32934	dl	0	0
33348	CG18262	N/A	0			0% 1st Time	0% Both	0% → N/A	0% → <35%	0% → Rescue
33357	CG4294	0.0666667	0			49	28	6	14	1
33756	unc-5	N/A	N/A
33758	HLH3B	N/A	0			Under 35% 1st Time	Under 35% Both	Under 35% → 0%	Under 35% → N/A	Under 35% → Rescue
33759	Dad	N/A	0			24	11	9	3	1
33883	Tango6	N/A	N/A
33888	pic	N/A	N/A			Total	Same Category After Retest	Total		Total
33893	CG34207	N/A	0			133	71	59		3
33913	rhea	N/A	0							Approx. False Positive Rate
33917	Ubqn	N/A	N/A							0.0225564
34011	SrpRbeta	0.0333333	N/A
34035	CG7497	0.0625	0.04			False positives may stem from non-virginal crosses, X-chromosome non-disjunction in F1 offspring (XO males with TubGal80), and inherent behavioral variability in climbing behavior.
34082	Grasp65	0	0
34092	Vps15	0	0.02
34327	oc	0.0277778	0.1
34329	tll	0	0
34343	CG6512	0	0
34353	eIF3a	0	0
34367	spg	0	0
34377	Snap25	0.03	0
34382	dy	0	0
34528	Smr	0	0
34544	CycB	0	0
34568	Srp9	0	0.03
34570	CG9773	0	0.04
34618	dome	0	0
34634	slp2	0.333333	0
34645	spi	0	0
34734	Rab18	0	0
34741	Nedd4	0	0.07
34742	Chc	0.0666667	0
34779	loqs	0	0
34786	Prosalpha5	0.0238095	N/A
34792	tx	0	0.03
34817	G9a	0	0
34820	RpS13	N/A	0
34824	Prosbeta1	N/A	0
34830	Dsor1	0	0
34840	Sf3a1	0	0
34843	Gprk2	N/A	0.09
34845	noi	N/A	N/A
34849	Nipped-A	0	0
34850	Rtf1	N/A	0
34873	CG42307	N/A	N/A
34873	mus312	N/A	N/A
34906	sna	0	0.03
34917	Rpt3	0	0.1
34931	CCT7	N/A	N/A
34957	nxf2	N/A	N/A
34977	Imp	0	0.02
34984	sens-2	0	0
34988	Cul2	0	0
35010	dysf	0	0
35024	htl	0	0.03
35035	Mdr65	0	0.08
35038	pnt	0.0666667	0.05
35758	CG5466	0.030303	0.06
35812	tio	0.0416667	0.02
36109	CG11398	0	N/A
36125	smt3	N/A	N/A
36683	Rcd-1r	N/A	N/A
36694	Mlc2	N/A	N/A
36705	Pif1A, Pif1B	N/A	0.76
36706	CG14866	0	0.7
36711	MED30	N/A	N/A
36713	unc-4	0.047619	0.79
36727	zip	N/A	N/A
36748	ttk	N/A	N/A
36750	CG14669	N/A	N/A
36755	Xbp1	N/A	N/A
36756	cwo	N/A	N/A
36759	CG12034	N/A	N/A
36761	CG15533	N/A	N/A
36766	Eip55E	0.025641	0.03
36771	dlg1	0	0.02
36857	Act79B	N/A	N/A
36918	Atg17	N/A	0
37492	ND-ACP	N/A	N/A
38288	by	N/A	0
38319	CG31793	0	0
38329	CG1718	0.0512821	0.08
38330	DJ-1alpha	N/A	N/A
38333	parkin	N/A	N/A
38367	CG45782	0.047619	0.02
38940	dbo	0.05	0.03
38945	Dscam1	N/A	N/A
38949	CG14903	0.0714286	0
38996	Vha26	N/A	N/A
39001	Ptp10D	N/A	N/A
40895	AP-1sigma	0	N/A
42621	fred	N/A	0
42653	CG7094	N/A	0.05
42878	CG42827	N/A	N/A
44046	CG11966	N/A	0
44088	CG33203	0	0.05
44474	CG10616	0.0333333	0
44646	ari-2	0	0.1
50657	vvl	0	N/A
50667	Zw	N/A	N/A
50726	Vha68-1	0	N/A
50731	CG30265	N/A	0
50893	Cpsf100	0.0666667	0.06
51472	CG43795	N/A	0
51488	sba	0.0175439	0
51490	pigs	0	0
51492	Prat2	0	0
51515	l(3)neo38	0.142857	0.05
51691	rudhira	N/A	0
51707	CG6660	N/A	0
51714	ATPsynCF6	0	0
51715	FucTA	0.282051	0
51719	CG42346	N/A	0
51723	Sdc	N/A	N/A
51730	bru3	N/A	0
51750	CG2685	N/A	0
51761	CG18787, CG18787, Magi	0	0.11
51765	Ih	N/A	N/A
51790	CG30438	N/A	0
51792	CG11318	N/A	0.03
51818	RpL23A	0	0
51825	Fer3HCH	N/A	0
51834	ac	0	0
51839	Dscam2	N/A	0.04
51936	CG14535	0	N/A
53302	RpL36	N/A	N/A
55290	CG10472	0	0
55312	Ac78C	0	N/A
55866	sev	0.047619	0
76067	SmF	N/A	0
