## Supplemental Table 3 for "A behavioral screen for mediators of age-dependent TDP-43 neurodegeneration identifies SF2/SRSF1 among a group of potent suppressors in both neurons and glia"

### Sheet: Computational Output
CRISPR Candidates (flyrnai.org/crispr3)
NOTE: All of these sequences are 23 nucleotides because they include PAM site. When cloning, most gRNA vectors do not require the last 3 base pairs.
NOTE 2: Most U6 vectors (RNA pol III constitutive promoter) require a G nucleotide just prior to the sequence they drive- if the protospacer includes a G (noted in bold) then don't include it in the ordered oligo.
						Bolded FBgn were used
MSK
FBgn	CRISPR Sequence	Housden Efficiency Score	Machine Learning Efficiency Score	Frameshift Score	Seed Region	Off Target Score	U6 Terminator	Chr	Start	End	Strand	Cut Frame	Start Codon Distance	Percent Coverage	Domains	SNPs in Cas9 attP2 Stock	SNPs in Cas9 attP40 Stock	SNPs in S2R+ Cell Line	Off Target Hits
FBgn0026252	ATTGAACTTCACGTGTTAACCGG	10.33	0.36	67.05	12	0.01	none	3L	8120037	8120059	-	msk-PA: 1	msk-PA: 2290	msk-PA: 73%	Armadillo-like helical (G3DSA:1.25.10.10) Armadillo-type fold (SSF48371)	0	0	0	NULL
FBgn0026252	GCGCGCTCTCATGTGGCCCGCGG	9.84	0.51	69.55	12	0.02	none	3L	8119006	8119028	-	msk-PA: 2	msk-PA: 1406	msk-PA: 45%	Armadillo-like helical (G3DSA:1.25.10.10) Armadillo-type fold (SSF48371)	0	0	0	NULL
FBgn0026252	GCGCAAGGGCATTTTGCCCAAGG	8.98	0.46	57.06	12	0.05	present	3L	8118812	8118834	+	msk-PA: 2	msk-PA: 1223	msk-PA: 39%	Exportin-2, central domain (PF08506) Armadillo-like helical (G3DSA:1.25.10.10) Armadillo-type fold (SSF48371)	0	0	0	NULL
FBgn0026252	ACATGAGAGCGCGCGCGTGCTGG	8.5	0.37	72.22	12	0.02	none	3L	8119015	8119037	+	msk-PA: 1	msk-PA: 1426	msk-PA: 46%	Armadillo-like helical (G3DSA:1.25.10.10) Armadillo-type fold (SSF48371)	0	0	0	NULL
FBgn0026252	TCAACAGCGCATACCAGGCTTGG	8.04	0.59	74.71	12	0	none	3L	8120831	8120853	-	msk-PA: 2	msk-PA: 2963	msk-PA: 94%	Armadillo-type fold (SSF48371)	0	0	0	NULL
SF2
FBgn	CRISPR Sequence	Housden Efficiency Score	Machine Learning Efficiency Score	Frameshift Score	Seed Region	Off Target Score	U6 Terminator	Chr	Start	End	Strand	Cut Frame	Start Codon Distance	Percent Coverage	Domains	SNPs in Cas9 attP2 Stock	SNPs in Cas9 attP40 Stock	SNPs in S2R+ Cell Line	Off Target Hits
FBgn0283477	TCCTTGGTGCGTATATCTGGGGG	9.11	0.67	62.87	12	0.05	none	3R	16341827	16341849	+	SF2-PA: 0SF2-PB: 0	SF2-PA: 45SF2-PB: 45	SF2-PA: 6%SF2-PB: 6%	RNA recognition motif domain (PF00076) RNA recognition motif domain (PF00076) RNA recognition motif domain (SM00360) RNA recognition motif domain (SM00360) SRSF1, RNA recognition motif 1 (cd12597) SRSF1, RNA recognition motif 1 (cd12597) RNA recognition motif domain (PS50102) RNA recognition motif domain (PS50102) RNA-binding domain superfamily (SSF54928) RNA-binding domain superfamily (SSF54928)…	0	0	0	NULL
FBgn0283477	ATTCGCGTACGCGAGGATAGCGG	8.6	0.56	60.22	12	0.01	none	3R	16340909	16340931	-	SF2-PA: 0SF2-PB: 0	SF2-PA: 561SF2-PB: 561	SF2-PA: 74%SF2-PB: 74%	0	0	0	0	NULL
FBgn0283477	CTCTCGCTTCCGATCGCATGAGG	8.55	0.3	50.18	12	0	none	3R	16341228	16341250	-	SF2-PA: 0SF2-PB: 0	SF2-PA: 525SF2-PB: 525	SF2-PA: 69%SF2-PB: 69%	RNA recognition motif domain (PF00076) RNA recognition motif domain (PF00076) RNA recognition motif domain (SM00360) RNA recognition motif domain (SM00360) RNA recognition motif domain (PS50102) RNA recognition motif domain (PS50102) Nucleotide-binding alpha-beta plait domain superfamily (G3DSA:3.30.70.330) Nucleotide-binding alpha-beta plait domain superfamily (G3DSA:3.30.70.330) RNA-binding dom…	0	0	0	NULL
FBgn0283477	GAAGCCGCGACGGTGGGGGACGG	7.53	0.57	59.51	12	0.03	none	3R	16341457	16341479	-	SF2-PA: 2SF2-PB: 2	SF2-PA: 296SF2-PB: 296	SF2-PA: 39%SF2-PB: 39%	RNA-binding domain superfamily (SSF54928) RNA-binding domain superfamily (SSF54928)	0	0	0	NULL
FBgn0283477	GCGCGCCTTCACCGCATCGTCGG	7.53	0.37	57.82	12	0.03	none	3R	16341571	16341593	+	SF2-PA: 0SF2-PB: 0	SF2-PA: 171SF2-PB: 171	SF2-PA: 23%SF2-PB: 23%	RNA-binding domain superfamily (SSF54928) RNA-binding domain superfamily (SSF54928) Nucleotide-binding alpha-beta plait domain superfamily (G3DSA:3.30.70.330) Nucleotide-binding alpha-beta plait domain superfamily (G3DSA:3.30.70.330) RNA recognition motif domain (PS50102) RNA recognition motif domain (PS50102) SRSF1, RNA recognition motif 1 (cd12597) SRSF1, RNA recognition motif 1 (cd12597) RNA r…	0	0	0	NULL
MED31
FBgn	CRISPR Sequence	Housden Efficiency Score	Machine Learning Efficiency Score	Frameshift Score	Seed Region	Off Target Score	U6 Terminator	Chr	Start	End	Strand	Cut Frame	Start Codon Distance	Percent Coverage	Domains	SNPs in Cas9 attP2 Stock	SNPs in Cas9 attP40 Stock	SNPs in S2R+ Cell Line	Off Target Hits
FBgn0037263 FBgn0037262	ACGACCAGGCCATTCTGCAGTGG	9.06	0.58	62.58	12	0.03	none	3R	4642937	4642959	+	MED31-PE: 1MED31-PA: 1MED31-PB: 1MED31-PD: 1MED31-PC: 1	MED31-PE: 301MED31-PA: 316MED31-PB: 316MED31-PD: 310MED31-PC: 316	MED31-PE: 51%MED31-PA: 52%MED31-PB: 52%MED31-PD: 52%MED31-PC: 52%	Mediator complex, subunit Med31 (PF05669) Mediator complex, subunit Med31 (PF05669) Mediator complex, subunit Med31 (PF05669) Mediator complex, subunit Med31 (PF05669) Mediator complex, subunit Med31 (PF05669) Mediator complex, subunit Med31 (PTHR13186) Mediator complex, subunit Med31 (PTHR13186) Mediator complex, subunit Med31 (PTHR13186) Mediator complex, subunit Med31 (PTHR13186) Mediator comp…	0	0	0	NULL
FBgn0037263 FBgn0037262	GGAAGCTGACCCGTTCACGTTGG	7.7	0.46	51.62	12	0.01	none	3R	4643099	4643121	-	MED31-PE: 2MED31-PA: 2MED31-PB: 2MED31-PD: 2MED31-PC: 2	MED31-PE: 452MED31-PA: 467MED31-PB: 467MED31-PD: 461MED31-PC: 467	MED31-PE: 76%MED31-PA: 77%MED31-PB: 77%MED31-PD: 77%MED31-PC: 77%	Mediator complex, subunit Med31 (PTHR13186) Mediator complex, subunit Med31 (PTHR13186) Mediator complex, subunit Med31 (PTHR13186) Mediator complex, subunit Med31 (PTHR13186) Mediator complex, subunit Med31 (PTHR13186)	0	0	0	NULL
FBgn0037263 FBgn0037262	CGTCTGTTGACTATCCGCCGTGG	7.13	0.48	64.2	12	0	none	3R	4643120	4643142	-	MED31-PE: 2MED31-PA: 2MED31-PB: 2MED31-PD: 2MED31-PC: 2	MED31-PE: 473MED31-PA: 488MED31-PB: 488MED31-PD: 482MED31-PC: 488	MED31-PE: 80%MED31-PA: 80%MED31-PB: 80%MED31-PD: 80%MED31-PC: 80%	Mediator complex, subunit Med31 (PTHR13186) Mediator complex, subunit Med31 (PTHR13186) Mediator complex, subunit Med31 (PTHR13186) Mediator complex, subunit Med31 (PTHR13186) Mediator complex, subunit Med31 (PTHR13186)	0	0	0	NULL
FBgn0037263 FBgn0037262	TGAAAAATCCACGCTGTGCAAGG	7.1	0.42	61.69	12	0.02	none	3R	4642752	4642774	-	MED31-PE: 0MED31-PA: 0MED31-PB: 0MED31-PD: 0MED31-PC: 0	MED31-PE: 105MED31-PA: 120MED31-PB: 120MED31-PD: 114MED31-PC: 120	MED31-PE: 18%MED31-PA: 20%MED31-PB: 20%MED31-PD: 19%MED31-PC: 20%	Mediator complex, subunit Med31 domain superfamily (G3DSA:1.10.10.1340) Mediator complex, subunit Med31 domain superfamily (G3DSA:1.10.10.1340) Mediator complex, subunit Med31 domain superfamily (G3DSA:1.10.10.1340) Mediator complex, subunit Med31 domain superfamily (G3DSA:1.10.10.1340) Mediator complex, subunit Med31 domain superfamily (G3DSA:1.10.10.1340) Mediator complex, subunit Med31 (PF0566…	1	0	0	NULL
FBgn0037263 FBgn0037262	GGGGATTTCCAGGCTGTGCTTGG	7.1	0.36	57.17	12	0.01	none	3R	4643163	4643185	-	MED31-PE: 0MED31-PA: 0MED31-PB: 0MED31-PD: 0MED31-PC: 0	MED31-PE: 516MED31-PA: 531MED31-PB: 531MED31-PD: 525MED31-PC: 531	MED31-PE: 87%MED31-PA: 87%MED31-PB: 87%MED31-PD: 87%MED31-PC: 87%	Mediator complex, subunit Med31 (PTHR13186) Mediator complex, subunit Med31 (PTHR13186) Mediator complex, subunit Med31 (PTHR13186) Mediator complex, subunit Med31 (PTHR13186) Mediator complex, subunit Med31 (PTHR13186)	0	0	0	NULL
enok
FBgn	CRISPR Sequence	Housden Efficiency Score	Machine Learning Efficiency Score	Frameshift Score	Seed Region	Off Target Score	U6 Terminator	Chr	Start	End	Strand	Cut Frame	Start Codon Distance	Percent Coverage	Domains	SNPs in Cas9 attP2 Stock	SNPs in Cas9 attP40 Stock	SNPs in S2R+ Cell Line	Off Target Hits
FBgn0034975	CTCTACATGCTCGTCACCAAGGG	9.98	0.5	61.65	12	0.01	none	2R	24100568	24100590	+	enok-PA: 2enok-PB: 2	enok-PA: 701enok-PB: 701	enok-PA: 10%enok-PB: 10%	Zinc finger, RING/FYVE/PHD-type (G3DSA:3.30.40.10) Zinc finger, RING/FYVE/PHD-type (G3DSA:3.30.40.10) Zinc finger, PHD-type (SM00249) Zinc finger, PHD-type (SM00249)	0	0	0	NULL
FBgn0034975	TTTTCGCAGCTAGTAGCCTCTGG	9.91	0.52	72.29	12	0.02	present	2R	24104452	24104474	-	enok-PA: 1enok-PB: 1	enok-PA: 4453enok-PB: 4453	enok-PA: 65%enok-PB: 65%	0	0	0	0	NULL
FBgn0034975	CACGGAGGGCCTCTGCTTCTGGG	9.86	0.32	51.06	12	0	none	2R	24099960	24099982	-	enok-PA: 1enok-PB: 1	enok-PA: 82enok-PB: 82	enok-PA: 1%enok-PB: 1%	0	0	0	0	NULL
FBgn0034975	CTCGATGCGCTGGTGCGAATTGG	9.81	0.42	59.55	12	0	none	2R	24106119	24106141	-	enok-PA: 1enok-PB: 1	enok-PA: 6055enok-PB: 6055	enok-PA: 88%enok-PB: 88%	0	1	1	1	NULL
FBgn0034975	CGTGGAGGACAGATCCGAAAAGG	9.51	0.53	62.24	14	0.01	none	2R	24101198	24101220	-	enok-PA: 2enok-PB: 2	enok-PA: 1199enok-PB: 1199	enok-PA: 17%enok-PB: 17%	0	0	0	0	NULL

### Sheet: Ordered Oligos
	For cloning with BbsI in pCFD3(vermillion) and pCFD3.1(mini-white)
	Name	Sequence	Concentration	Purification
	MSK_1_gRNA_Sense	GTCGATTGAACTTCACGTGTTAAC	25nm	STD
	MSK_1_gRNA_Antisense	AAACGTTAACACGTGAAGTTCAAT	25nm	STD
	MSK_2_gRNA_Sense	GTCGACATGAGAGCGCGCGCGTGC	25nm	STD
	MSK_2_gRNA_Antisense	AAACGCACGCGCGCGCTCTCATGT	25nm	STD
	SF2_1_gRNA_Sense	GTCGTCCTTGGTGCGTATATCTGG	25nm	STD
	SF2_1_gRNA_Antisense	AAACCCAGATATACGCACCAAGGA	25nm	STD
	SF2_2_gRNA_Sense	GTCGCTCTCGCTTCCGATCGCATG	25nm	STD
	SF2_2_gRNA_Antisense	AAACCATGCGATCGGAAGCGAGAG	25nm	STD
	MED31_1_gRNA_Sense	GTCGACGACCAGGCCATTCTGCAG	25nm	STD
	MED31_1_gRNA_Antisense	AAACCTGCAGAATGGCCTGGTCGT	25nm	STD
	MED31_2_gRNA_Sense	GTCGGAAGCTGACCCGTTCACGT	25nm	STD
	MED31_2_gRNA_Antisense	AAACACGTGAACGGGTCAGCTTC	25nm	STD
	enok_1_gRNA_Sense	GTCGCTCTACATGCTCGTCACCAA	25nm	STD
	enok_1_gRNA_Antisense	AAACTTGGTGACGAGCATGTAGAG	25nm	STD
	enok_2_gRNA_Sense	GTCGCACGGAGGGCCTCTGCTTCT	25nm	STD
	enok_2_gRNA_Antisense	AAACAGAAGCAGAGGCCCTCCGTG	25nm	STD
	Sense Design Guide	5' –GTCG(N19/20)
	Antisen Design Guide	5’–AAAC(N19/20-reverse-complement)
	Note that the G at position 4 in the sense oligo is the first base that is transcribed.
	If your protospacer sequence starts with a G then N will be 19. If it does not start with a G enter all 20 nucleotides behind GTCG.
