## Supplemental Table 4 for "A behavioral screen for mediators of age-dependent TDP-43 neurodegeneration identifies SF2/SRSF1 among a group of potent suppressors in both neurons and glia"

### Sheet: Oligonucleotides
PCR Primers for Amplifying CRISPR Target Sites
Target, Direction, Position in Gene	5'->3' Sequence
Msk Cut Site 1, Forward, 3600	GCT TTC CTC TCC AAT CCC AAC AG
Msk Cut Site 1, Reverse, 4050	GCA TGT CCA TTC TTA CCC TAG G
Msk Cut Site 2, Forward, 2600	GCC CAA TCT CTG CTG CAT TCT ATG
Msk Cut Site 2, Reverse, 3050	TGA TCT CCT TGA TCT GTG CCT CC
SF2 Cut Site 1, Forward, 15	GGC CAT TTG TCA TTG TGA GCG
SF2 Cut Site 1, Reverse, 300	CGC GAA TTA GTT GGG TGT CTT AGC
SF2 Cut Site 2, Forward, 570	TAC CGC GTC ATG GTT ACT GGA CTG
SF2 Cut Site 2, Reverse, 910	GGG CGT AAG TGT AAG CAT CTA C
MED31 Cut Site 1, Forward, 980	CCA GTC GTT CAT CAA CTA CCT G
MED31 Cut Site 1, Reverse, 1110	TGC TGA TTC GCC TCC CGT TG
MED31 Cut Site 2, Forward, 1020	AAA CTG ATC GAA AAC GTT ACG GCC G
MED31 Cut Site 2, Reverse, 1230	ATG CCA CGC CAT TGA TTT GCT GC
Enok Cut Site 2, Forward, 600	TAC AGA TTG AGA AAG GCC AGG CCG AG
Enok Cut Site 2, Reverse 890	TTG GTG CCT TGT AGG AGT GCA GTC
