## Supplemental Table 5 for "A behavioral screen for mediators of age-dependent TDP-43 neurodegeneration identifies SF2/SRSF1 among a group of potent suppressors in both neurons and glia"

### Sheet: Sheet1
	Stock Name	Provenance	Comprehensive Genotype	Chromosome	Experiment	Notes
	E49-Gal4	Originally from Ulrike Heberlein Gal4 Collection (via Kristin Scott's Laboratory)	w[*]; P{w[+mW.hs]=GawB}E49	2	Fig 1, Fig 2, Fig 3	Limited motor neuron driver.
	Tub-Gal80	BDSC (#38879)	P{w[+mC]=alphaTub84B(FRT.GAL80)}1, w[*]; Bl[1]/CyO; TM2/TM6B, Tb[1]	1(X)	Fig 1, Fig 2, Fig 3	X chromosome TubGal80
	UAS-hTDP43 (codon opt.)	Originally from George R. Jackson (via Fen-Biao Gao's Laboratory)	w[*]; P{w[+mC]=UAS-TDP43}2/CyO	2	Fig 1, Fig 2, Fig 3	Drosophila codon-usage optimized hTDP-43 transgene.
	UAS-Cas9	BDSC (#54592)	P{ry[+t7.2]=hsFLP}1, y[1] w[1118]; P{y[+t7.7] w[+mC]=UAS-Cas9.P}attP2/TM6B, Tb[1]	3	Fig 2	Gal4 inducible Cas9 endonuclease
	Repo-Gal4	BDSC (#7415)	w[1118]; P{w[+m*]=GAL4}repo/TM3, Sb[1]	3	Fig 4	Gal80TS transgene under control of tubulin driver.
	Tub-Gal80TS	BDSC (#7017)	w[*]; P{w[+mC]=tubP-GAL80[ts]}2/TM2	2	Fig 4	Temperature sensitive TubGal80.
	UAS-TDP43	See citation [47]	-	2	Fig 4	WT hTDP43 transgene.
